# A conserved hub protein coordinates peptidoglycan remodeling and cell division in *Acinetobacter baumannii*

**DOI:** 10.1101/2024.09.11.612460

**Authors:** Brent W. Simpson, Amanda B. McLean, M. Stephen Trent

**Author notes:** **Author Contributions:** B.W.S. designed and performed research, analyzed data, and wrote the manuscript. A.B.M. performed research and analyzed data. M.S.T. designed research, analyzed data, and wrote the manuscript. Competing Interest Statement: Not applicable. **Classification:** BIOLOGICAL SCIENCES. Microbiology.

## Abstract

Gram-negative bacteria build a multilayered cell envelope in which the peptidoglycan layer is sandwiched between an inner membrane of glycerophospholipids and an asymmetric outer membrane composed of glycerophospholipids and lipopolysaccharide (LPS). *Acinetobacter baumannii,* however, synthesize lipooligosaccharide (LOS), an LPS variant lacking O-antigen. Although LPS/LOS is typically essential, *A. baumannii* can survive without LOS, offering the opportunity to examine how the Gram-negative envelope remains stable in the absence of this major glycolipid. We previously found that the peptidoglycan biogenesis protein NlpD, an activator of peptidoglycan degradation by cell division amidases, is critical for fitness during LOS-deficiency. Here we show that NlpD is required under these conditions because a second putative amidase activator, WthA (cell <u>w</u>all turnover <u>h</u>ub protein <u>A</u>), no longer functions in LOS-deficient cells. Mutants lacking WthA exhibited severe cell-division defects and were synthetically sick with loss of NlpD. *Acinetobacter* lack canonical periplasmic amidases, raising the question of which enzymes partner with NlpD and WthA. Previous work showed that overexpression of an *Acinetobacter* β-lactamase increased denuded peptidoglycan, a product of amidase activity. Guided by this finding, we examined the chromosomally encoded β-lactamase Oxa51 and found that its co-expression with WthA or NlpD enhanced release of amidase products, suggesting that Oxa51 participates in peptidoglycan degradation and that WthA is an amidase activator. Further, WthA influenced peptidoglycan endopeptidases and lytic transglycosylases through a network of protein interactions. Altogether, these findings identify WthA as a missing regulator in *Acinetobacter* peptidoglycan biogenesis and a hub that coordinates peptidoglycan turnover and cell division.

**Significance Statement:** Bacteria rely on a rigid cell wall, termed peptidoglycan, that must be continuously remodeled to allow growth and division. This process, known as peptidoglycan turnover, is essential for cell integrity but must be carefully controlled to prevent cell death. The critical pathogen *Acinetobacter baumannii* was missing known peptidoglycan amidases, a class of turnover enzymes, and the key activator that controls their activity during cell division. We have identified WthA as having a role in cell division most likely as an amidase activator. WthA homologs were widely distributed in bacteria and impacts two other types of turnover enzymes. We explore the possible functions of this new family of proteins that serves as a hub for impacting peptidoglycan turnover.
