## Supplementary material for "A conserved hub protein coordinates peptidoglycan remodeling and cell division in *Acinetobacter baumannii*": Data Set S1

### Sheet: Tab 1. Strains & plasmids
Strain #	Designation in paper	Brief Genotype	Plasmid	Source	Next gen sequenced?	NGS method	Full Genotype
BWS003		ATCC 19606 wild-type	none	ATCC	YES, Accession #: CP074585-CP074586	PacBio	A. baumannii ATCC 19606 Wild-type
BWS399	19606	Isogenic wild-type for all recombineered strains	none	Simpson et al. 2021	YES	Iseq, in house	19606 HMPREF0010_03290(S548L) moaA(P166Y) HMPREF0010_00141(rare start codon) HMPREF0010_02765(Δ284-317)
BWS016		ATCC 17978 wild-type=UN strain obgE(N258)	none	ATCC	YES, Accession #: CP074707-CP074712	PacBio	A. baumannii ATCC 17978 UN strain obgE(N258)
BWS014		E. coli K-12 W3110 wild-type	none		YES	Iseq, in house	F- λ-, rph-1 IN(rrnD, rrnE)1
BWS070		E. coli DH5ɑ wild-type	none		NO		F- φ80lacZΔM15 Δ(lacZYA-argF)U169 recA1 endA1 hsdR17 (rK-, mK+) phoA supE44 λ- thi-1
BWS400		E. coli DH5⍺ (pMMB67EHtet)	pMMB67EHtet	Tucker et al. 2014	NO
BWS088		19606 (pMMB67EHtet-RecAB)	pMMB67EHtet-RecAB	Tucker et al. 2014	NO
BWS826		E. coli DH5⍺ (pMMB67EHhph-RecAb)	pMMB67EHhph-RecAb	this study	NO
BWS861	E. coli DH5⍺	E. coli DH5⍺ (pMMB67EH-Flp)	pMMB67EH-Flp	Tucker et al. 2014	NO
BWS312	ΔnlpD	ATCC 19606rec ΔnlpD::kan	none	this study	NO
BWS496	ΔtolA	ATCC 19606 rec ΔtolA::kan	none	this study	NO
BWS453	LOS-deficient	ATCC 19606rec ΔmlaE::frt ΔpldA::frt ΔlpxC::kan lpxA::IS4	none	Simpson et al. 2021	YES	SeqCenter
BWS586	ΔwthA	ATCC 19606rec ΔHMPREF0010_01334::kan-RBS (wthA)	none	this study	YES	SeqCenter
BWS832	wthA in cis complement	ATCC 19606 rec frt-tetR-1334-kan-RBS-lolB	none	this study	NO
BWS797	19606e	ATCC 19606 rec ΔHMPREF0010_00560-00561::frt	none	this study	NO
BWS506	19606 p-empty	ATCC 19606 rec (pMMB67EHtet)	pMMB67EHtet	Simpson et al. 2021	NO
BWS818	19606e p-empty	ATCC 19606 rec Δ560-561::frt (pMMB67EHtet)	pMMB67EHtet	this study	NO
BWS819	19606e ΔwthA p-empty	ATCC 19606 rec Δ560-561::frt Δ1334::kan-RBS (pMMB67EHtet)	pMMB67EHtet	this study	NO
BWS806	19606e ΔwthA p-WthA	ATCC 19606 rec Δ560-561::frt Δ1334::kan-RBS (aka actT) (pMMB67EHtet-1334)	pMMB67EHtet-1334	this study	NO
BWS820	19606e ΔwthA p-LolB	ATCC 19606 rec Δ560-561::frt Δ1334::kan-RBS (pMMB67EHtet-LolB)	pMMB67EHtet-LolB	this study	NO
BWS821	19606e ΔwthA p-WthA/LolB	ATCC 19606 rec Δ560-561::frt Δ1334::kan-RBS (pMMB67EHtet-1334/LolB)	pMMB67EHtet-1334/LolB	this study	NO
BWS860	19606e ΔwthA p-NlpD	ATCC 19606 rec Δ560-561::frt Δ1334::kan-RBS (pMMB67EHtet-NlpD-HA)	pMMB67EHtet-NlpD-HA	this study	NO
	Suppressor population 1	ATCC 19606rec ΔHMPREF0010_01334::kan-RBS mepM(G156fs)	none	this study	YES	SeqCenter	HMPREF0010_03504(G156fs) in 57.3% of seq reads
	Suppressor population 2	ATCC 19606rec ΔHMPREF0010_01334::kan-RBS mltD(V307fs)	none	this study	YES	SeqCenter	HMPREF0010_02962(V307fs) in 86.49% of seq reads
BWS930	ΔmepM	ATCC 19606 rec ΔmepM::kan	none	this study	NO
BWS931	ΔmltD	ATCC 19606 rec ΔmltD::kan	none	this study	NO
BWS936	ΔmepM ΔwthA	ATCC 19606 rec ΔmepM::frt Δ1334::kan-RBS	none	this study	NO
BWS937	ΔmltD ΔwthA	ATCC 19606 rec ΔmltD::frt Δ1334::kan-RBS	none	this study	NO
BWS832	tetR-wthA	ATCC 19606 rec frt-tetR-1334-kan-RBS-lolB	none	this study	NO
BWS835	ΔnlpD tetR-wthA	ATCC 19606 rec frt-tetR-1334-kan-RBS-lolB ΔnlpD::frt	none	this study	NO
BWS838	ΔtolA tetR-wthA	ATCC 19606 rec frt-tetR-1334-kan-RBS-lolB ΔtolA::frt	none	this study	NO
BWS514	E. coli W3110 p-empty	E. coli W3110 (pMMB67EHtet)	pMMB67EHtet	Simpson et al. 2021	NO
BWS845	E. coli W3110 p-WthA	E. coli W3110 (pMMB67EHtet-HA-1334)	pMMB67EHtet-HA-1334	this study	NO
BWS846	E. coli W3110 p-NlpD	E. coli W3110 (pMMB67EHtet-NlpD-HA)	pMMB67EHtet-NlpD-HA	this study	NO
BWS848	E. coli W3110 p-Oxa51	E. coli W3110 (pMMB67EHtet-Oxa51-His8)	pMMB67EHtet-Oxa51-His8	this study	NO
BWS850	E. coli W3110 p-NlpD/Oxa51	E. coli W3110 (pMMB67EHtet-NlpD-HA/Oxa51-His8)	pMMB67EHtet-NlpD-HA/Oxa51-His8	this study	NO
BWS851	E. coli W3110 p-WthA/Oxa51	E. coli W3110 (pMMB67EHtet-HA-1334/Oxa51-His8)	pMMB67EHtet-HA-1334/Oxa51-His8	this study	NO
BWS852	amidase assay p-empty	E. coli W3110 ΔoppBCDF::frt ΔcadB::frt (pMMB67EHtet)	pMMB67EHtet	this study	NO
BWS853	amidase assay p-WthA	E. coli W3110 ΔoppBCDF::frt ΔcadB::frt (pMMB67EHtet-HA-1334)	pMMB67EHtet-HA-1334	this study	NO
BWS854	amidase assay p-NlpD	E. coli W3110 ΔoppBCDF::frt ΔcadB::frt (pMMB67EHtet-NlpD-HA)	pMMB67EHtet-NlpD-HA	this study	NO
BWS856	amidase assay p-Oxa51	E. coli W3110 ΔoppBCDF::frt ΔcadB::frt (pMMB67EHtet-Oxa51-His8)	pMMB67EHtet-Oxa51-His8	this study	NO
BWS858	amidase assay p-NlpD/Oxa51	E. coli W3110 ΔoppBCDF::frt ΔcadB::frt (pMMB67EHtet-NlpD-HA/Oxa51-His8)	pMMB67EHtet-NlpD-HA/Oxa51-His8	this study	NO
BWS859	amidase assay p-WthA/Oxa51	E. coli W3110 ΔoppBCDF::frt ΔcadB::frt (pMMB67EHtet-HA-1334/Oxa51-His8)	pMMB67EHtet-HA-1334/Oxa51-His8	this study	NO
BWS434	17978 p-empty	ATCC 17978 (pMMB67EHtet)	pMMB67EHtet	Simpson et al. 2021	NO
BWS674	17978 p-NlpD	ATCC 17978 (pMMB67EHtet-NlpD-HA)	pMMB67EHtet-NlpD-HA	this study	NO
BWS747	17978 p-WthA	ATCC 17978 (pMMB67EHtet-HA-1334)	pMMB67EHtet-HA-1334	this study	NO
BWS842	17978 p-Oxa51	ATCC 17978 (pMMB67EHtet-Oxa51-His8)	pMMB67EHtet-Oxa51-His8	this study	NO
BWS843	17978 p-NlpD/Oxa51	ATCC 17978 (pMMB67EHtet-NlpD-HA/Oxa51-His8)	pMMB67EHtet-NlpD-HA/Oxa51-His8	this study	NO
BWS844	17978 p-WthA/Oxa51	ATCC 17978 (pMMB67EHtet-HA-1334/Oxa51-His8)	pMMB67EHtet-HA-1334/Oxa51-His8	this study	NO
BWS506	19606 p-empty	ATCC 19606 rec (pMMB67EHtet)	pMMB67EHtet	Simpson et al. 2021	NO
BWS954	19606 p-NlpD	ATCC 19606 rec (pMMB67EHtet-NlpD-HA)	pMMB67EHtet-NlpD-HA	this study	NO
BWS951	19606 p-WthA	ATCC 19606 rec (pMMB67EHtet-HA-1334)	pMMB67EHtet-HA-1334	this study	NO
BWS952	19606 p-Oxa51	ATCC 19606 rec (pMMB67EHtet-Oxa51-His8)	pMMB67EHtet-Oxa51-His8	this study	NO
BWS955	19606 p-NlpD/Oxa51	ATCC 19606 rec (pMMB67EHtet-NlpD-HA/Oxa51-His8)	pMMB67EHtet-NlpD-HA/Oxa51-His8	this study	NO
BWS953	19606 p-WthA/Oxa51	ATCC 19606 rec (pMMB67EHtet-HA-1334/Oxa51-His8)	pMMB67EHtet-HA-1334/Oxa51-His8	this study	NO
BWS624	Δoxa51	ATCC 19606rec ΔHMPREF0010_00844::kan (oxa51)	none	this study	NO
BWS921		E. coli DH5⍺ (pUC57-NlpD/Oxa10-Paer)	pUC57-NlpD/Oxa10-Paer	this study	NO
BWS938		E. coli DH5⍺ (pUC57-NlpD/AmiB-Paer)	pUC57-NlpD/AmiB-Paer	this study	NO
BWS939		E. coli DH5⍺ (pUC57-LbcA/AmiB-Paer)	pUC57-LbcA/AmiB-Paer	this study	NO
BWS940		E. coli DH5⍺ (pUC57-LbcA/Oxa10-Paer)	pUC57-LbcA/Oxa10-Paer	this study	NO
BWS941	p-PaNlpD	E. coli W3110 (pMMB67EHtet-Pa-NlpD)	pMMB67EHtet-Pa-NlpD	this study	NO
BWS942	p-PaOxa10	E. coli W3110 (pMMB67EHtet-Pa-Oxa10)	pMMB67EHtet-Pa-Oxa51	this study	NO
BWS943	p-PaNlpD/AbOxa51	E. coli W3110 (pMMB67EHtet-Pa-NlpD/Ab-Oxa51)	pMMB67EHtet-Pa-NlpD/Ab-Oxa51	this study	NO
BWS944	p-PaNlpD/PaOxa10	E. coli W3110 (pMMB67EHtet-Pa-NlpD/Pa-Oxa10)	pMMB67EHtet-Pa-NlpD/Pa-Oxa10	this study	NO
BWS945	p-PaAmiB	E. coli W3110 (pMMB67EHtet-Pa-AmiB)	pMMB67EHtet-Pa-AmiB	this study	NO
BWS946	p-PaNlpD/PaAmiB	E. coli W3110 (pMMB67EHtet-Pa-NlpD/Pa-AmiB)	pMMB67EHtet-Pa-NlpD/Pa-AmiB	this study	NO
BWS947	p-PaLbcA	E. coli W3110 (pMMB67EHtet-Pa-LbcA)	pMMB67EHtet-Pa-LbcA	this study	NO
BWS948	p-PaLbcA/PaOxa10	E. coli W3110 (pMMB67EHtet-Pa-LbcA/Pa-Oxa10)	pMMB67EHtet-Pa-LbcA/Pa-Oxa10	this study	NO
BWS949	p-PaLbcA/PaAmiB	E. coli W3110 (pMMB67EHtet-Pa-LbcA/Pa-AmiB)	pMMB67EHtet-Pa-LbcA/Pa-AmiB	this study	NO
BWS950	p-PaLbcA/AbOxa51	E. coli W3110 (pMMB67EHtet-Pa-LbcA/Ab-Oxa51)	pMMB67EHtet-Pa-LbcA/Ab-Oxa51	this study	NO

### Sheet: Tab 2. Primers
Primer Name	Purpose	Primer sequence 5’ to 3’
5-nlpD-117up	chromosomal allele PCR screening	GATTTGCAGGCCAGTTTGGGG
3-nlpD-169down	chromosomal allele PCR screening	ACTTGTTGTAATGCCTAATTCACGTGCC
5tolA-61up	chromosomal allele PCR screening	CCTTATGGAGAAGTCGTATCATTGATGGC
3tolA-113down	chromosomal allele PCR screening	GCTGTAAGTAGCGTTAAGGCTAGAAGG
5-01334-71up	chromosomal allele PCR screening (wthA)	GCAAAGAAAGACATATCAGATCATCATTTCGC
3-01334-81down	chromosomal allele PCR screening (wthA)	GTGGGTAACTGCAGCTTTAGGTTGAG
Ab-00561-up	chromosomal allele PCR screening	GAGGATTTAGACCAGTTAACTAAGCAATGTAGAATTG
Ab-00560-down	chromosomal allele PCR screening	GACTTGATCGTGCAGGAAGCAACAC
5-mepM-217up	chromosomal allele PCR screening	CGGTTGGGGCAATAAGGGTTGG
3-mepM-551down	chromosomal allele PCR screening	CGCCATAATTCACCTGTTCCTTGTTCTC
5-mltD-49up	chromosomal allele PCR screening	TACTACAATGGCATCGAAGACCTAGG
3-mltD-235down	chromosomal allele PCR screening	CCCCTTCTGTCGCATTTCCCTTAC
ABUW_2300-97up	chromosomal allele PCR screening (oxa51)	TTGGCCGATGCTTTTATCTATTAGCAGC
ABUW_2300-151down	chromosomal allele PCR screening (oxa51)	CCCACGCTGGTACTTTTAAACAAGTGG
ptac-seq	Sequencing/PCR of pMMB	TTGACAATTAATCATCGGCTCGTATAATGTGTGG
rrnB-T1-term-seq	Sequencing/PCR of pMMB	ATTTGTCCTACTCAGGAGAGCGTTCAC
SacI-RBS-nlpD-for	Plasmid cloning	CTTATGGAGCTCAGGAGAAGATCGatgCATTTAACTGGGCAACAAAGC
xbaI-nlpD-HA-rev	Plasmid cloning	CTTATGTCTAGATTAAGCGTAATCTGGAACATCGTATGGgtaATTTGGTAAAAGATTTGCAGGGTTGATCGG
EcoRI-01334-for	Plasmid cloning	CATTAGGAATTCatgAATAGCCGTATTAATTTTAACGGTGCTTCG
XbaI-01334-rev	Plasmid cloning	CTTATGTCTAGAttaACTCTTTTTTGCAGATGTAGGTAAAATTAACGCATC
NT-1334-for	Plasmid cloning adding N-terminal HA tag	TACGCTGGTACCCGTCCAGTGCAAGAGACCTATGC
NT-HA-1334-rev	Plasmid cloning adding N-terminal HA tag	TGGACGGGTACCAGCGTAATCTGGAACATCGTATGGgtaTGCATAGACATATGAGGACATGCTACCTAACAATAAG
EcoRI-lolB-for	Plasmid cloning	CATTAGGAATTCatgAGCAAACTTGCCCAACTGTG
XbaI-lolB-rev	Plasmid cloning	CTTATGTCTAGAttaGCGGTTTTGGATCACCATTGTAATACG
EcoRI-01334-for	Plasmid cloning wthA/lolB	CATTAGGAATTCatgAATAGCCGTATTAATTTTAACGGTGCTTCG
XbaI-lolB-rev	Plasmid cloning wthA/lolB	CTTATGTCTAGAttaGCGGTTTTGGATCACCATTGTAATACG
ClaI-kan-for	Plasmid cloning pBAD18kn-express	CATTAGATCGATgcgattgtgtaggctggagctgcttcg
ClaI-kan-rev	Plasmid cloning pBAD18kn-express	CATTAGATCGATatatcctccttagttcctattccg
PacI-pMMB-swap-fr	Plasmid cloning pBaM1 vector backbone	agccatTTAATTAAgtttgctcgggtcggtggc
PacI-pMMB-swap-rv	Plasmid cloning pBaM1 vector backbone	agccatTTAATTAAgcgcaacgcaattaatgtaagttagcg
PacI-pBAD-fr	Plasmid cloning pBaM1 insert	agccatTTAATTAAgaagttcctattctctagaaagtataggaacttcagagc
PacI-pBAD-rv	Plasmid cloning pBaM1 insert	agccatTTAATTAAagagtttgtagaaacgcaaaaaggccatc
ClaI-ptet-for	Plasmid cloning pBaM3 insert	aatcgcATCGATGTCTTAAGACCCACTTTCACATTTAAGTTGTTTTTC
EcoRI-ptet-rev	Plasmid cloning pBaM3 insert	gagctcgaattcgctagcTTTAGATCTTTTGATTCTTTTCTCTATCACTGATAGGGAG
XhoI-pMMBKn-for	Plasmid cloning pMMB67EHhph-RecAb vector backbone	TACTCGAGggaggaccgaaggagctaaccg
SpeI-pMMBKn-rev	Plasmid cloning pMMB67EHhph-RecAb vector backbone	CTACTAGTactcttcctttttcaatattattgaagcatttatcaggg
SpeI-hph-for	Plasmid cloning pMMB67EHhph-RecAb insert	CTACTAGTatgacacaagaatccctgttacttctc
XhoI-hph-rev	Plasmid cloning pMMB67EHhph-RecAb insert	TACTCGAGtcaggcgccgggggcggtg
XbaI-AbOxa23-for	Plasmid cloning	CATCAGtctagaAGGAAACAGCTatgAACATTAAAGCACTCTTACTTATAACAAGCGC
PstI-His-Oxa-rev	Plasmid cloning	gcatgcctgcagTTAGTGATGGTGATGGTGATGGTGatgTAAAATACCTAATTGTTCTAAGCTTTTATAAGTAATCTCTTTTCGAACAG
Activ-Bla-for	Plasmid cloning all Pseudomonas gene synthesized products	gatggccttttGAATTCAGGAGAAGATCG
Activ-Bla-rev	Plasmid cloning all Pseudomonas gene synthesized products	ccatcctgacggatggcctttttctag
delta-nlpD-kan-for	Recombineering	GTTTGGGGTAATAAACTGAGCCGAATGTTATAACTTTGTGAATAAAGAAAAAGAGGAACATGTTTCCTCTTACTTTTTTGGTACTCTTAGCCGAAATGATTTGTAGCATTTAGTGAGGGAGATCGgcgattgtgtaggctggagctgcttcg
delta-nlpD-kan-rev	Recombineering	CATCGCACGAAGCTGATCTAACATAGGTTTCCTCAAATCTAATTCTAAATTTATAAAAAATGCTTATTGTTGTAATGAAAGCAACCAATTGTATTATACGAGGAAACCTATATTTAATGCATTAGatatcctccttagttcctattccg
delta-tolA-kan-for	Recombineering	AACTTACAGTTTTAGTGAATGGTGATAAGACCCGCCCTTATGGAGAAGTCGTATCATTGATGGCAAGTTTACAAGAAGCAGGTTTAACTCAAGTTGGCCTTCTGACAGAGCCTTTAAAATAAGCTgcgattgtgtaggctggagctgcttcg
delta-tolA-kan-rev	Recombineering	AAGGCTAGAAGGTGTTTGCGGCTCGTTTTCATAGGTTTAAAGTCATTGAAGGTATTTTTGTGACTGGTGATTTTGTAGCATAGTTACATGCTTCAAACTATTTAAAGCATGTAACTCTTACAAAAatatcctccttagttcctattccg
delta-1334-kan-for	Recombineering	CTGTTTGATGGTTGACACCCAATGCAAAGAAAGACATATCAGATCATCATTTCGCTAAATTTATGCTATTGTGCAACATCGGTGTCATAAAAAGCATTACTTTGGATCAATAAAAATTGCGTCAAgcgattgtgtaggctggagctgcttcg
delta-1334-kan-rv2	Recombineering	ATTGTGGATCATTTGCGTGCTTTTGTTTCAGTTGTTGTAACACGGCACTGAACTGAGTTAATGATCCTTGCATATAAAGTGCCTTAGCGTAACGAATGCCAATATTTATGTTATGACTTAGTTCAatatcctccttagttcctattccg
1334-cis-comp-for	Recombineering	TTTATATGCAAGGATCATTAACTCAGTTCAGTGCCGTGTTACAACAACTGAAACAAAAGCACGCAAATGATCCACAATTACAACAACTTGATGCGTTAATTTTACCTACATCTGCAAAAAAGAGTTAAgcgattgtgtaggctggagctgcttcg
1334-cis-comp-rev	Recombineering	TTTTTCGTCTTGTACTTGGTGGGTAACTGCAGCTTTAGGTTGAGTAAAATGCTGACAACCGGTTAAAAATAAAACACTTGATCCACAGATCGCTGTGCACAGTTGGGCAAGTTTGCTCATAAATtattaACTCTTTaatctcctatatcctccttagttcctattccg
delta-00561-for	Recombineering	ATA GGG GCT TAT ATG TCT AAT TTT ATT TTA GAG GAT TTA GAC CAG TTA ACT AAG CAA TGT AGA ATT GAT TAT AAA AAT TTA CCA ACT AAA ATT GAT ATT CCT ATC ACA CCC GAA CTG AAA AAC CTA TTA ATT AAA AAA TTA GGT AAC GGT GCG ATT GTG TAG GCT GGA GCT GCT TCG
delta-00560-rev	Recombineering	AAG AGG TTT TAA TGT ATT ACA TTC CCT TTT TAT CCT TTA TTA TAG GTA CTT TTT TTG GAT ACA TAT TCT TTA TCA AAG TGA GAA CTC TCC TTA ATT ACC AAT ATT TAT TAT CCC ATG GCG TCA TCA AAA ATT TGC CAT ACA TAT GAC AGT ATA TCC TCC TTA GTT CCT ATT CCG
delta-mepM-for	Recombineering	GTTATCGGGTTTAGACATTGATCATTCTCAAATGGTTTCTTGTCCTAATCTTAAGCGTTCATTTCAACCGATATCAAGGAAGAGATCATAAGGAACTTGAGTAAGAACAGTTTCAAGAGGTTTTTgcgattgtgtaggctggagctgcttcg
delta-mepM-rev	Recombineering	CATTACGTTAAAAAAGGTTTAAGTTAATTTCAAATTCATAAATTTAATAACCTTGACCTTTGAGGCAATGCAAttaAGGCAACATTGCCAAGTAAGTTGATGGATTCTTACGTTGACCATCTTTAatatcctccttagttcctattccg
delta-mltD-for	Recombineering	TTTCCATGCAAATGACATTAAATTATTGCCTTGTCTATCTTGCATGCTTTACTACAATGGCATCGAAGACCTAGGGTTTGTGGGCAGACCCCAAGAAATATTACGCGAGTTGTTTGGAAGTTTTTgcgattgtgtaggctggagctgcttcg
delta-mltD-rev	Recombineering	GGCTTAGAATGAATTGCGATATACGGCGTGGTTTGCTGAGCAGAGAATATAGCTTGCGAAAAAACACTGAGCCCGACTAGCAGGCTCAGTTGAGAATATAACTTTTGCATAAAGTACTAATTATTatatcctccttagttcctattccg
ptet-1334-for	Recombineering	CAGAAGCTGTTTGATGGTTGACACCCAATGCAAAGAAAGACATATCAGATCATCATTTCGCTAAATTTATGCTATTGTGCAACATCGGTGTCATAAAAAGCATTACTTTGGATCAATAAAAATTGttgcgttgcgcttaattaagaagttcc
ptet-1334-rev	Recombineering	ACGGCATAGGTCTCTTGCACTGGACGTGCATAGACATATGAGGACATGCTACCTAACAATAAGAATGTGGTAGAATACTGTCTTATCGAAGCACCGTTAAAATTAATACGGCTATTcatTTGACGcctcctctagaggatccccgggtaccg

### Sheet: Tab 3. WthA LbcA conservation
Organism	phyla	NCBI taxonomy ID	Alignment key	EnvC	NlpD	ActS	HMPREF0010_01334	1334 sol or lipo	Synteny	FtsN
Acinetobacter baumannii ATCC 19606	gamma	575584	A_baum	NO	HMPREF0010_02272	NO	HMPREF0010_01334	sol	lolB	HMPREF0010_03200
Moraxella catarhalis O35E	gamma	857571	M_cata	NO	EA1_05367	NO	EA1_00950	sol	lolB	EA1_01009
Pseudomonas aeruginosa PAO1	gamma	1131757	P_aeru	PA5133	PA3623	PA4924	LbcA (PA4667)	lipo	lolB	PA5052
E coli K-12 W3110	gamma	316407	E_coli	EnvC	NlpD	ActS	NO			FtsN
Yersinia pestis subsp. pestis PEXU2	gamma	404216	Y_pest	YPH_2240	YPH_1256	NO	NO			YPH_2289
Klebsiella pneumoniae ATCC 3567	gamma	1316938	K_pneu	WM93_05285	WM93_00980	WM93_02035	NO			WM93_06705
Xanthomonas citri Aw12879	gamma	1137651	X_citr	XCAW_00027	XCAW_02342	NO	XCAW_03636	lipo	lolB	XCAW_03552
Legionella pneumophila subsp. pneumophila ATCC 43290	gamma	933093	L_pneu	BWO97_14820	BWO97_12765	NO	NO			BWO97_05000
Shewanella oneidensis MR-1	gamma	211586	S_onei	SO_0048	SO_3433	NO	NO			SO_4124
Marinobacter hydrocarbonoclasticus ATCC 49840	gamma	1163748	M_hydr	MARHY3107	MARHY2359	NO	MARHY0880	lipo	lolB	MARHY0689
Caulobacter crescentus NA1000	alpha	565050	C_cres	NO	DipM (CCNA_02075)	NO	CCNA_01396 (TtpA)	lipo	none	CCNA_02086
Brucella abortus 2308	alpha	359391	B_abor	BAB1_1846	BAB1_0907	NO	TtpA (BAB1_0430)	lipo	none	BAB1_0897
Rhizobium leguminosarum SM52	alpha	936350	R_legu	ELH04_21865	ELH04_08945	NO	ELH04_02910	sol	none	ELH04_08895
Burkholderia cepacia ATCC 25416	beta	983594	B_cepa	NO	APZ15_30085	APZ15_14060, APZ15_19730, APZ15_10300	APZ15_01860	sol	lolB	APZ15_02480
Neisseria meningitidis ATCC 13091	beta	862513	N_meni	HMPREF0602_0782	NO	NO	HMPREF0602_1222	sol	lolB	HMPREF0602_1419, HMPREF0602_0177
Cupriavidus necator N-1	beta	1042878	C_neca	NO	CNE_1c22840	CNE_1c11140	CNE_1c03930	sol	lolB	CNE_1c01510
Nirospira multiformis ATCC 25196	beta	323848	N_mult	Nmul_A1120	Nmul_A0497	NO	Nmul_A0586	lipo	lolB	Nmul_A2455
Alcaligenes faecalis ZD02	beta	1255592	A_faec	UZ73_13055	UZ73_00815	NO	UZ73_07700	sol	lolB	UZ73_00485
Rhodocyclus tenuis	beta	1188245	R_tenu	GGD90_001764	GGD90_001399	NO	GGD90_000622	sol	lolB	GGD90_000848
Bacteroides fragilis NCTC 9343	bacteroidota	457424	B_frag	BF9343_0271	NO	NO	BF9343_0269	lipo	lipoprotein, envC	BF9343_3627
Prevotella intermedia ATCC 25611	bacteroidota	1122984	P_inte	BWX39_00365	BWX39_02635	NO	BWX39_00375	sol?	lipoprotein, envC	BWX39_03910
Porphyromonas gingivalis W50	bacteroidota	1125722	P_ging	HMPREF1322_0894	HMPREF1322_0692	NO	HMPREF1322_0896	sol	lipoprotein, envC	HMPREF1322_0292
Sphingobacterium lactis DSM 22361	bacteroidota	797291	S_lact	G6N79_RS17415	NO	NO	G6N79_RS17425	sol	lipoprotein, envC	G6N79_RS03550
Chlorobium limicola DSM 245	chlorobiota	290315	C_limi	Clim_0522	NO	NO	Clim_0617	lipo	none	Clim_1701

### Sheet: Tab 4. WthA-His pulldown hits
Filtered Significant function hits= q values <0.01 for comparison to negative controls abundance, ≥5 fold change of abundance compared to negative controls, unique peptides detected >1, >10% coverage of protein sequence, correct localization for protein function
Accession	Gene	17978 locus	19606 locus	Function	Localization	WthA AVG	Neg AVG	FC WthA v Neg	p value (T-test v Neg)	q value Neg 5% false positive	ElsL AVG cytoplasmic	FC WthA v ElsL	p value (T-test v ElsL)	q value Neg 5% false positive		17978 pHA-WthA replicates peak abundance			17978 p-empty replicates peak abundance			17978 pElsL-HA (cytoplasmic) replicates peak abundance			WthA Coverage [%]	WthA # Peptides	WthA # PSMs	WthA # Unique Peptides
PJZ08498.1	WthA	A1S_0836	HMPREF0010_01334	tetrtricopeptide repeat domain protein	periplasm	2.29482e+09	2.79771e+07	82.0252	<0.000001	0.000162	3.06277e+07	74.9264	<0.000001	0.000153		2261732320	2347060794	2275673817	5.18854e+07	6.20249e+06	2.58432e+07	9.5641e+06	4.19517e+07	4.03673e+07	61	49	386	49
Peptidoglycan related hits
PJZ07813.1	UppP	A1S_2768	HMPREF0010_02852	undecaprenyl-diphosphatase	periplasm	2.69137e+06	#DIV/0!	♾️	0.000973	0.004394	#DIV/0!	♾️	0.000973	0.006938		2.44325e+06	3.30813e+06	2.32273e+06							11	3	5	3
KFC02489.1	CtpA	A1S_0231	HMPREF0010_01994	peptidase S41 family	periplasm	3.35916e+07	390771	85.9623	0.000488	0.003123	841939	39.8978	0.000522	0.005479		3.03597e+07	3.04227e+07	3.99922e+07	405004	510878	256431	388457	791535	1.34582e+06	28	10	32	10
ENW76021.1	2362	A1S_2317	HMPREF0010_02362	septal ring lytic transglycosylase RlpA family protein	periplasm	9.01284e+06	108547	83.0314	0.001436	0.005121	129571	69.5591	0.001441	0.008318		8006966	7.73274e+06	11298803		108547		129571			15	2	7	2
KFC04390.1	PonA	A1S_3197	HMPREF0010_02513	penicillin-binding protein PBP1a	inner membrane	3.95476e+07	1.6074e+06	24.6035	0.001783	0.005888	1.07828e+06	36.6765	0.0016	0.008739		4.84581e+07	3.09614e+07	3.92232e+07	3.16436e+06	101229	1.5566e+06	1.04209e+06	927874	1.26488e+06	14	10	21	10
ENW74297.1	mltD	A1S_1055	HMPREF0010_02962	membrane-bound lytic murein transglycosylase D	lipoprotein	1.03916e+08	1.33317e+07	7.79469	0.00115	0.004804	1.94402e+07	5.34542	0.001957	0.009614		118366138	8.73873e+07	105995150	2.3981e+07	2.62569e+06	13388323	4.46696e+06	2.69286e+07	26925078	17	14	40	14
EEX03100.1	Pal	A1S_2595	HMPREF0010_02142	peptidoglycan-associated lipoprotein Pal	lipoprotein	4.19521e+08	5.98799e+07	7.00605	0.001267	0.004896	5.9078e+07	7.10114	0.000977	0.006938		453352414	352865133	452346631	109967466	8.16376e+06	6.15083e+07	9.29245e+06	8.20642e+07	8.58775e+07	52	11	64	11
KFC02862.1	AmpC	A1S_2367	HMPREF0010_02318	class C extended-spectrum beta-lactamase ADC-26	periplasm	7.85234e+06	1.31275e+06	5.98162	0.002846	0.007643	344822	22.7721	0.000477	0.005426		7.97512e+06	6.56986e+06	9.01205e+06	2.53229e+06	75263.1	1.33069e+06	100426		589219	15	5	15	5
KFC02866.1	PonB	A1S_2284	HMPREF0010_00047	penicillin-binding protein 1B	inner membrane	5.15514e+07	1.02127e+07	5.04778	0.002917	0.007725	4.42369e+06	11.6535	4.8e-05	0.002834		5.47093e+07	4.9464e+07	5.0481e+07	21793015	729246	8.11579e+06	730007	7.28589e+06	5.25516e+06	15	12	22	12
Outer membrane biogenesis hits
PJZ09329.1	MlaD	A1S_3101	HMPREF0010_02606	intermembrane phospholipid transport system, substrate binding subunit MlaD	inner membrane	4.00207e+07	595837	67.1671	0.000665	0.003613	3.62042e+06	11.0541	0.001174	0.007402		3.42094e+07	3.78792e+07	4.79734e+07	785568	261720	740223	517606	5.70302e+06	4.64063e+06	19	4	14	4
QXV69566.1		A1S_1545	HMPREF0010_00742	peptidylprolyl isomerase	inner membrane	2.31325e+08	1.29926e+07	17.8044	3.9e-05	0.001759	2.47283e+07	9.35468	7.8e-05	0.003302		213682613	245992567	234300835	2.33013e+07	3.24651e+06	1.243e+07	8.49706e+06	3.19751e+07	3.37127e+07	23	17	57	17
PJZ10091.1	DsbA	A1S_0037	HMPREF0010_03351	thiol:disulfide interchange protein DsbA/DsbL	periplasm	3.03776e+08	3.32274e+07	9.14235	0.000542	0.003292	3.92621e+07	7.73714	0.000303	0.004545		309578852	271087547	330662641	7.13518e+07	1.77561e+06	2.65547e+07	1.06063e+07	5.32101e+07	5.39699e+07	64	17	90	17
QXV71246.1		A1S_0048	HMPREF0010_03291	FKBP-type peptidyl-prolyl cis-trans isomerase	periplasm	9.68595e+07	1.62208e+07	5.97133	0.000568	0.003382	1.70779e+07	5.67164	0.000325	0.004545		101337230	91323194	9.7918e+07	2.54176e+07	1.28544e+06	2.19592e+07	4.65892e+06	2.17293e+07	2.48453e+07	55	10	40	10
Other hits
ENW75997.1		A1S_2341	HMPREF0010_02338	trypsin-like peptidase domain-containing protein	lipoprotein	4.47729e+07	779146	57.4641	0.000114	0.002009	1.34124e+06	33.3818	0.000128	0.00358		4.16093e+07	4.21376e+07	50571736	1.41287e+06	261839	662725	121390	2.37832e+06	1.524e+06	18	6	25	6
EEX02539.1	ZnuD1	A1S_2892	HMPREF0010_02730	TonB-dependent receptor ZnuD1	OMP	2.83192e+08	6.5084e+06	43.5117	7e-06	0.000707	6.71436e+06	42.177	5e-06	0.000948		290605591	267083319	291885783	1.41449e+07	267685	5.11263e+06	1.06387e+06	9.33791e+06	9.74129e+06	29	18	61	18
EEX03124.1	CarO	A1S_2538	HMPREF0010_02166	ornithine uptake porin CarO type 4	OMP	399219631	9.71971e+06	41.0732	7.3e-05	0.001856	1.63252e+07	24.4542	8.9e-05	0.003536		358116149	403772478	435770266	1.96005e+07	881128	8.67749e+06	602459	2.65909e+07	21782224	18	8	149	8
ENW73782.1		A1S_0771	HMPREF0010_01272	mechanosensitive ion channel	inner membrane	420247305	1.0628e+07	39.5416	0.000122	0.002009	1.16309e+07	36.132	0.000117	0.00358		385304449	401572874	473864592	2.10158e+07	3.22459e+06	7.64361e+06	6.00604e+06	1.53571e+07	13529484	21	17	75	17
EEX03477.1		A1S_0504	HMPREF0010_01725	tetratricopeptide repeat protein	inner membrane	3.93952e+07	1.27237e+06	30.962	0.001171	0.004804	1.71867e+06	22.9219	0.001289	0.007618		4.25176e+07	3.03687e+07	4.52993e+07	2.12442e+06	299649	1.39306e+06	96851.6	1.75174e+06	3.30743e+06	44	7	19	7
KFC02961.1		A1S_2487	HMPREF0010_02215	hypothetical protein	periplasm	2.97421e+07	1.07735e+06	27.6066	0.001181	0.004804	3.42155e+06	8.69258	0.001658	0.00896		2.75533e+07	2.52033e+07	36469640	2.01546e+06	76364.9	1.14024e+06		2.66603e+06	4.17706e+06	11	5	9	5
QXV68313.1	OmpA	A1S_2840	HMPREF0010_02782	OmpA family protein	OMP	7008043255	2.92849e+08	23.9305	6.2e-05	0.001829	3.64243e+08	19.24	6.1e-05	0.00314		7196565711	6317362144	7510201910	524253274	5.1267e+07	303027955	117312334	469920518	505497311	64	35	485	35
EEX03214.1		A1S_2448	HMPREF0010_02256	putative phosphate ABC transporter, substrate-binding protein	periplasm	1.84601e+07	802904	22.9917	0.000682	0.003621	2.43092e+06	7.5939	0.001305	0.007618		2.20234e+07	1.70795e+07	1.62775e+07	1.72e+06	200195	488515	726489	3.58335e+06	2.98291e+06	11	3	7	3
PJZ07784.1	AdeJ	A1S_2736	HMPREF0010_02881	multidrug efflux pump RND permease AdeJ	inner membrane	1.32478e+08	6.11633e+06	21.6597	0.000296	0.002659	8.38819e+06	15.7934	0.000342	0.004723		144077067	111387780	141969230	9.25407e+06	3.05013e+06	6.04478e+06	4.5796e+06	1.37894e+07	6.79552e+06	21	19	51	19
KFC05286.1	AdeI	A1S_2735	HMPREF0010_02882	multidrug efflux pump periplasmic adaptor protein AdeI	periplasm	7.91013e+07	3.8425e+06	20.5859	0.00012	0.002009	4.27442e+06	18.5057	0.000125	0.00358		8.70201e+07	7.07083e+07	7.95754e+07	7.05272e+06	621034	3.85375e+06	537354	7.05206e+06	5.23385e+06	22	6	24	6
EEX04655.1		A1S_1912	HMPREF0010_00420	hypothetical protein	inner membrane	6.96039e+07	3.50432e+06	19.8623	0.000158	0.002201	4.2523e+06	16.3685	0.000182	0.00358		7.16539e+07	61103671	7.60541e+07	6.26639e+06	194379	4.0522e+06	391652	7.44168e+06	4.92357e+06	35	7	23	7
ENW73088.1		A1S_0556	HMPREF0010_01698	DUF3298 domain-containing protein	lipoprotein	2.00445e+07	1.4969e+06	13.3907	0.00041	0.002874	1.24021e+06	16.1622	0.000478	0.005426		1.99254e+07	1.73692e+07	2.28389e+07	2.42748e+06	234835	1.82839e+06	51399.6	735322	2.9339e+06	18	6	21	6
ENW74252.1		A1S_1080	HMPREF0010_03008	hypothetical protein	lipoprotein	3.87927e+07	3.75939e+06	10.3189	0.000469	0.003065	7.16379e+06	5.41511	0.000972	0.006938		4.25375e+07	3.26845e+07	4.11562e+07	5.51574e+06	1.21707e+06	4.54537e+06	3.56421e+06	7.65375e+06	1.02734e+07	16	4	11	3
EEX02489.1		A1S_1193	HMPREF0010_03158	OmpA family protein	inner membrane	6.60056e+08	6.68979e+07	9.86662	0.00131	0.004934	5.73219e+07	11.5149	0.000846	0.006404		733578103	538514020	708075713	146914227	7.97039e+06	4.5809e+07	5.26451e+06	97515600	6.91855e+07	59	26	119	26
PJZ08831.1		A1S_3619	HMPREF0010_03123	zinc ribbon domain-containing protein	inner membrane	7.36166e+07	7.80408e+06	9.43309	0.001775	0.005883	9.16859e+06	8.02922	0.001538	0.008495		6.90279e+07	6.44444e+07	8.73777e+07	1.83943e+07	129824	4.88816e+06	75408.7	1.49104e+07	1.252e+07	32	4	13	4
ENW76457.1		A1S_1951	HMPREF0010_00374	PQQ-dependent sugar dehydrogenase	periplasm	1.41017e+08	1.56714e+07	8.99834	0.000183	0.002205	9.80582e+06	14.3809	5.3e-05	0.002834		145416558	129586442	148046669	2.76984e+07	2.10194e+06	1.72139e+07	1.77422e+06	1.12716e+07	16371592	17	9	23	9
PJZ12326.1		A1S_2543	HMPREF0010_02162	hypothetical protein	periplasm	4.3873e+08	4.8943e+07	8.96409	0.000101	0.001969	3.80999e+07	11.5152	1.5e-05	0.001894		435475412	427554222	453160019	89334683	6.34406e+06	5.11503e+07	1.13646e+07	4.41814e+07	5.87537e+07	36	7	33	7
QXV70638.1	NuoL	A1S_0762	HMPREF0010_01263	NADH:ubiquinone oxidoreductase I subunit L	inner membrane	136711322	1.55669e+07	8.78216	0.000871	0.004175	2.11957e+07	6.44994	0.001251	0.007618		154373064	117198932	138561970	3.05545e+07	2.06193e+06	1.40843e+07	5.60041e+06	3.77577e+07	2.02291e+07	19	13	51	13
KFC05254.1		A1S_2773	HMPREF0010_02847	FadL family outer membrane protein	OMP	1.5165e+08	1.7426e+07	8.70251	0.000455	0.003061	2.30364e+07	6.58306	0.000833	0.006404		157485071	134464249	163000406	3.24195e+07	594117	1.92644e+07	732978	3.67157e+07	3.16605e+07	16	9	41	9
EEX02156.1		A1S_0061	HMPREF0010_03276	sugar transferase	inner membrane	2.96032e+07	3.45323e+06	8.57262	0.000395	0.002819	2.81907e+06	10.5011	0.000184	0.00358		3.26692e+07	2.68098e+07	2.93308e+07	5.54366e+06	128985	4.68705e+06	657674	3.96013e+06	3.83941e+06	21	3	13	3
PJZ10151.1	Wzc	A1S_0049	no homolog	polysaccharide biosynthesis tyrosine autokinase	inner membrane	8.12205e+07	9.63043e+06	8.43373	0.000835	0.004108	1.63191e+06	49.7701	0.000175	0.00358		8.79541e+07	6.95828e+07	8.61245e+07	2.01743e+07	2.61836e+06	6.09865e+06	292515	3.07439e+06	1.52884e+06	23	15	47	15
KFC01838.1	GltI	A1S_1490	HMPREF0010_00887	glutamate/aspartate ABC transporter substrate-binding protein	periplasm	1.09592e+08	1.42583e+07	7.68614	0.000337	0.002718	1.09055e+07	10.0492	0.000162	0.00358		105667657	103027298	120079795	2.59741e+07	3.65549e+06	1.31454e+07	1.65416e+06	1.3049e+07	1.80134e+07	34	11	35	11
ENW76437.1		A1S_1968	HMPREF0010_00354	OmpH-like domain	periplasm	7.51199e+07	1.01666e+07	7.38893	0.000756	0.00384	1.24179e+07	6.04932	0.0007	0.006057		6.83906e+07	7.81954e+07	7.87738e+07	2.21477e+07	1.75009e+06	6.60187e+06	1.20409e+06	1.60897e+07	1.996e+07	28	5	20	5
PJZ09261.1		A1S_3034	HMPREF0010_02675	DUF3108 domain-containing protein	periplasm	1.123e+08	1.52684e+07	7.35505	0.000252	0.002596	1.47928e+07	7.5915	0.000163	0.00358		112365113	107357966	117176043	2.6631e+07	1.44232e+06	1.77318e+07	1.8856e+06	1.96899e+07	2.2803e+07	19	4	9	4
QXV68306.1		A1S_2848	HMPREF0010_02775	glucose/quinate/shikimate family membrane-bound PQQ-dependent dehydrogenase	inner membrane	3.30287e+08	4.74797e+07	6.95639	0.000669	0.003613	6.58985e+07	5.01206	0.000868	0.006523		326832956	308584390	355443736	9.63578e+07	6.43801e+06	3.96432e+07	14921741	102385163	8.03885e+07	30	24	112	24
EEX04105.1		A1S_0965	HMPREF0010_01499	galactose mutarotase	periplasm	4.82679e+07	7.55602e+06	6.38801	0.001	0.004453	8.04958e+06	5.99633	0.000772	0.00631		5.21518e+07	4.34801e+07	4.91719e+07	1.4264e+07	471662	7.93244e+06	1.08228e+06	1.27081e+07	1.03583e+07	14	5	19	5
EEX02865.1		A1S_3150	HMPREF0010_02558	hypothetical protein	lipoprotein	2.9558e+07	5.51994e+06	5.35477	0.001587	0.005432	3.66047e+06	8.07493	0.000309	0.004545		2.82724e+07	2.87599e+07	3.16418e+07	1.05212e+07	239938	5.79872e+06	117033	3.99989e+06	6.86448e+06	38	4	11	4
